# Ecological relationships between human gut bacteria predicted from analysis of dense microbiome time series data from US travelers in Bangladesh

**DOI:** 10.1101/2025.02.27.639550

**Authors:** Casey G. Martin, Laurie M. Lyon, Antonio Gonzalez, Rob Knight, Catherine Lozupone

## Abstract

Gut microbiomes provide critical host homeostatic functions, resulting from a complex web of ecological interactions among community members. We studied these interactions using a time-lagged correlational strategy of dense longitudinal sequence data from Western individuals traveling abroad to Bangladesh who experienced diarrhea. We identified both negative (140) and positive (78) relationships between bacterial pairs. Positive relationships occurred in pairs that were significantly more phylogenetically distant, such as inter-order associations between Clostridiales and Bacteroidales, while negative relationships were more between more phylogenetically related pairs. Further analysis of computationally predicted genome content and metabolic pathways revealed that cooperative bacterial pairs overlapped less in function and offered each other metabolic support, while competitive pairs were more likely to compete for the same resources. Predicted levels of B vitamins (B5 and B3), enoyl acyl-carrier protein (acp) reductase II (FabK) and its metabolites, and nucleotide/nucleoside derivatives were able to differentiate negatively and positively associated microbe pairs. Ultimately, our findings show that combining time-series analysis with metabolic/genomic network analysis can identify relationships between bacteria with plausible causal mechanisms that are consistent with existing ecological and biochemical observations.

**IMPORTANCE:** Understanding how microbes in the gut interact with each other is important for devising strategies to target the human gut microbiome therapeutically. For instance, understanding competitive relationships, where a shared need of similar limited resources limits the degree to which two microbes can co-exist, can inform strategies for limiting colonization of undesirable microbes. Understanding cooperative relationships, where one microbe provides the other with substrates needed for growth, can inform strategies to promote desirable microbes. By evaluating dense time-series gut microbiome data from individuals who experienced diarrhea while traveling, we were able to predict both cooperative and competitive relationships among human gut microbes as those whose abundances were significantly related within an individual over time. Strikingly, in subsequent analyses performed using inferred genomic information, pairs with negative associations from the time series analysis were predicted to compete over more metabolic substrates, and pairs with positive associations had significantly more metabolic complementarity. These predictions regarding the underlying molecular bases of interactions could inform how nutritional environment will impact interactions between gut microbiome community members.
