## Supplemental Table 1 for "Ecological relationships between human gut bacteria predicted from analysis of dense microbiome time series data from US travelers in Bangladesh"

### Sheet: putative_interactions
Supplemental Table 1: List of interacting OTUs. A list of all significant interactions detected with time-lagged correlation including the greengenes OTU IDs of each interacting pair where OTU j (column A) impacts OTU i (column B), the p-value of the interaction (column C), whether the interaction was positive (facilitative) or negative (competitive) (column D), the taxonomic assignments of OTU i…
OTU j	OTU i	p value	interaction Type	Taxon i	Taxon j	i_j_phylogenetic distance	anonymized_name
28218	110944	0.00659934	negative	Firms; c__Clostridia; o__Clostridiales; f__; g__; s__	Firms; c__Clostridia; o__Clostridiales; f__Lachnospiraceae; g__Blautia; s__	0.10396	M01
28218	841635	0.00969903	positive	Proteos; c__Betaproteobacteria; o__Burkholderiales; f__Alcaligenaceae; g__Sutterella; s__	Firms; c__Clostridia; o__Clostridiales; f__Lachnospiraceae; g__Blautia; s__	0.75003	M01
28218	4447950	0.00349965	positive	Bacts; c__Bacteroidia; o__Bacteroidales; f__Bacteroidaceae; g__Bacteroides; s__	Firms; c__Clostridia; o__Clostridiales; f__Lachnospiraceae; g__Blautia; s__	0.60905	M01
28218	4476780	0.00329967	positive	Bacts; c__Bacteroidia; o__Bacteroidales; f__Rikenellaceae; g__; s__	Firms; c__Clostridia; o__Clostridiales; f__Lachnospiraceae; g__Blautia; s__	0.3418	M01
28218	528865	0.00259974	positive	Bacts; c__Bacteroidia; o__Bacteroidales; f__Prevotellaceae; g__Prevotella; s__	Firms; c__Clostridia; o__Clostridiales; f__Lachnospiraceae; g__Blautia; s__	1.03143	M01
48084	164430	5e-05	positive	Proteos; c__Gammaproteobacteria; o__Enterobacteriales; f__Enterobacteriaceae; g__; s__	Firms; c__Clostridia; o__Clostridiales; f__Ruminococcaceae; g__; s__	0.61098	F01
48084	4426438	0.00019998	negative	Firms; c__Clostridia; o__Clostridiales; f__Ruminococcaceae; g__; s__	Firms; c__Clostridia; o__Clostridiales; f__Ruminococcaceae; g__; s__	0.21191	F01
48084	4447072	0.00539946	negative	Bacts; c__Bacteroidia; o__Bacteroidales; f__Bacteroidaceae; g__Bacteroides; s__	Firms; c__Clostridia; o__Clostridiales; f__Ruminococcaceae; g__; s__	0.67442	F01
48084	4423553	0.00059994	negative	Firms; c__Clostridia; o__Clostridiales; f__Ruminococcaceae; g__; s__	Firms; c__Clostridia; o__Clostridiales; f__Ruminococcaceae; g__; s__	0.11905	F01
48084	173773	0.00339966	negative	Bacts; c__Bacteroidia; o__Bacteroidales; f__S24-7; g__; s__	Firms; c__Clostridia; o__Clostridiales; f__Ruminococcaceae; g__; s__	0.52974	F01
125624	4242681	5.56e-06	negative	Firms; c__Clostridia; o__Clostridiales; f__Lachnospiraceae; g__Dorea; s__	Firms; c__Clostridia; o__Clostridiales; f__Lachnospiraceae; g__; s__	0.12326	M01
125624	528865	0.00519948	positive	Bacts; c__Bacteroidia; o__Bacteroidales; f__Prevotellaceae; g__Prevotella; s__	Firms; c__Clostridia; o__Clostridiales; f__Lachnospiraceae; g__; s__	0.97836	M01
125624	4478125	0.00359964	negative	Firms; c__Clostridia; o__Clostridiales; f__Ruminococcaceae; g__Faecalibacterium; s__prausnitzii	Firms; c__Clostridia; o__Clostridiales; f__Lachnospiraceae; g__; s__	0.47806	M01
125624	2339949	0.00109989	negative	Firms; c__Clostridia; o__Clostridiales; f__Lachnospiraceae; g__[Ruminococcus]; s__gnavus	Firms; c__Clostridia; o__Clostridiales; f__Lachnospiraceae; g__; s__	0.08268	M01
125624	110944	0.00019998	negative	Firms; c__Clostridia; o__Clostridiales; f__; g__; s__	Firms; c__Clostridia; o__Clostridiales; f__Lachnospiraceae; g__; s__	0.11267	M01
125624	186321	0.0001	negative	Firms; c__Clostridia; o__Clostridiales; f__Ruminococcaceae; g__; s__	Firms; c__Clostridia; o__Clostridiales; f__Lachnospiraceae; g__; s__	0.31053	M01
125624	4453609	0.00489951	positive	Bacts; c__Bacteroidia; o__Bacteroidales; f__Rikenellaceae; g__; s__	Firms; c__Clostridia; o__Clostridiales; f__Lachnospiraceae; g__; s__	0.35336	M01
125624	359872	0.00429957	positive	Proteos; c__Deltaproteobacteria; o__Desulfovibrionales; f__Desulfovibrionaceae; g__Bilophila; s__	Firms; c__Clostridia; o__Clostridiales; f__Lachnospiraceae; g__; s__	0.47565	M01
173773	4328550	0.00889911	positive	Firms; c__Clostridia; o__Clostridiales; f__Lachnospiraceae; g__Blautia; s__	Bacts; c__Bacteroidia; o__Bacteroidales; f__S24-7; g__; s__	0.47121	F01
175036	4453609	0.00359964	negative	Bacts; c__Bacteroidia; o__Bacteroidales; f__Rikenellaceae; g__; s__	Firms; c__Clostridia; o__Clostridiales; f__Lachnospiraceae; g__; s__	0.35221	M02
175036	315846	0.00589941	negative	Bacts; c__Bacteroidia; o__Bacteroidales; f__[Barnesiellaceae]; g__; s__	Firms; c__Clostridia; o__Clostridiales; f__Lachnospiraceae; g__; s__	0.47589	M02
175036	4468234	0.00209979	negative	Bacts; c__Bacteroidia; o__Bacteroidales; f__Bacteroidaceae; g__Bacteroides; s__	Firms; c__Clostridia; o__Clostridiales; f__Lachnospiraceae; g__; s__	0.57565	M02
175036	211720	2.5e-05	negative	Proteos; c__Alphaproteobacteria; o__RF32; f__; g__; s__	Firms; c__Clostridia; o__Clostridiales; f__Lachnospiraceae; g__; s__	0.53197	M02
175036	4300690	0.00019998	negative	Firms; c__Clostridia; o__Clostridiales; f__Ruminococcaceae; g__; s__	Firms; c__Clostridia; o__Clostridiales; f__Lachnospiraceae; g__; s__	0.5562	M02
175036	2771899	0.00019998	negative	Firms; c__Clostridia; o__Clostridiales; f__Ruminococcaceae; g__; s__	Firms; c__Clostridia; o__Clostridiales; f__Lachnospiraceae; g__; s__	0.2584	M02
175036	145236	0.0001	negative	Firms; c__Clostridia; o__Clostridiales; f__Christensenellaceae; g__; s__	Firms; c__Clostridia; o__Clostridiales; f__Lachnospiraceae; g__; s__	0.42336	M02
176312	4300690	0.00129987	negative	Firms; c__Clostridia; o__Clostridiales; f__Ruminococcaceae; g__; s__	Firms; c__Clostridia; o__Clostridiales; f__; g__; s__	0.54398	M02
176312	315846	0.00059994	positive	Bacts; c__Bacteroidia; o__Bacteroidales; f__[Barnesiellaceae]; g__; s__	Firms; c__Clostridia; o__Clostridiales; f__; g__; s__	0.46367	M01
176312	211720	0.00529947	negative	Proteos; c__Alphaproteobacteria; o__RF32; f__; g__; s__	Firms; c__Clostridia; o__Clostridiales; f__; g__; s__	0.51975	M02
176312	4476780	0.00439956	positive	Bacts; c__Bacteroidia; o__Bacteroidales; f__Rikenellaceae; g__; s__	Firms; c__Clostridia; o__Clostridiales; f__; g__; s__	0.27536	M01
181432	4481613	0.00529947	positive	Acts; c__Coriobacteriia; o__Coriobacteriales; f__Coriobacteriaceae; g__Collinsella; s__aerofaciens	Bacts; c__Bacteroidia; o__Bacteroidales; f__[Paraprevotellaceae]; g__Paraprevotella; s__	0.68187	M01
181432	185420	0.00209979	negative	Bacts; c__Bacteroidia; o__Bacteroidales; f__Bacteroidaceae; g__Bacteroides; s__	Bacts; c__Bacteroidia; o__Bacteroidales; f__[Paraprevotellaceae]; g__Paraprevotella; s__	0.30803	M01
181432	4242681	0.00119988	positive	Firms; c__Clostridia; o__Clostridiales; f__Lachnospiraceae; g__Dorea; s__	Bacts; c__Bacteroidia; o__Bacteroidales; f__[Paraprevotellaceae]; g__Paraprevotella; s__	0.50055	M01
181432	4143073	0.00109989	positive	Firms; c__Clostridia; o__Clostridiales; f__; g__; s__	Bacts; c__Bacteroidia; o__Bacteroidales; f__[Paraprevotellaceae]; g__Paraprevotella; s__	0.49462	M01
183296	3537197	0.00639936	negative	Firms; c__Clostridia; o__Clostridiales; f__Lachnospiraceae; g__Anaerostipes; s__	Firms; c__Clostridia; o__Clostridiales; f__; g__; s__	0.12057	M01
183439	3943186	0.00779922	negative	Firms; c__Clostridia; o__Clostridiales; f__Lachnospiraceae; g__Lachnobacterium; s__	Firms; c__Clostridia; o__Clostridiales; f__Ruminococcaceae; g__; s__	0.21351	F01
183798	4300690	0.00079992	negative	Firms; c__Clostridia; o__Clostridiales; f__Ruminococcaceae; g__; s__	Proteos; c__Betaproteobacteria; o__Burkholderiales; f__Alcaligenaceae; g__Sutterella; s__	0.96488	M02
184394	185420	0.00619938	negative	Bacts; c__Bacteroidia; o__Bacteroidales; f__Bacteroidaceae; g__Bacteroides; s__	Firms; c__Clostridia; o__Clostridiales; f__Lachnospiraceae; g__; s__	0.36016	M01
185420	4447950	0.0069993	negative	Bacts; c__Bacteroidia; o__Bacteroidales; f__Bacteroidaceae; g__Bacteroides; s__	Bacts; c__Bacteroidia; o__Bacteroidales; f__Bacteroidaceae; g__Bacteroides; s__	0.42104	M01
185420	4328550	0.00239976	positive	Firms; c__Clostridia; o__Clostridiales; f__Lachnospiraceae; g__Blautia; s__	Bacts; c__Bacteroidia; o__Bacteroidales; f__Bacteroidaceae; g__Bacteroides; s__	0.37637	M01
185420	4468234	0.00279972	negative	Bacts; c__Bacteroidia; o__Bacteroidales; f__Bacteroidaceae; g__Bacteroides; s__	Bacts; c__Bacteroidia; o__Bacteroidales; f__Bacteroidaceae; g__Bacteroides; s__	0.44186	M01
185420	181432	0.00029997	negative	Bacts; c__Bacteroidia; o__Bacteroidales; f__[Paraprevotellaceae]; g__Paraprevotella; s__	Bacts; c__Bacteroidia; o__Bacteroidales; f__Bacteroidaceae; g__Bacteroides; s__	0.30803	M01
185420	4365130	0.00029997	negative	Bacts; c__Bacteroidia; o__Bacteroidales; f__Porphyromonadaceae; g__Parabacteroides; s__distasonis	Bacts; c__Bacteroidia; o__Bacteroidales; f__Bacteroidaceae; g__Bacteroides; s__	0.38782	M01
185420	4477861	0.00629937	negative	Bacts; c__Bacteroidia; o__Bacteroidales; f__Bacteroidaceae; g__Bacteroides; s__	Bacts; c__Bacteroidia; o__Bacteroidales; f__Bacteroidaceae; g__Bacteroides; s__	0.38512	M01
185420	4447072	4e-05	negative	Bacts; c__Bacteroidia; o__Bacteroidales; f__Bacteroidaceae; g__Bacteroides; s__	Bacts; c__Bacteroidia; o__Bacteroidales; f__Bacteroidaceae; g__Bacteroides; s__	0.43114	M01
186321	125624	0.00029997	negative	Firms; c__Clostridia; o__Clostridiales; f__Lachnospiraceae; g__; s__	Firms; c__Clostridia; o__Clostridiales; f__Ruminococcaceae; g__; s__	0.31053	M01
186321	4328550	0.00149985	negative	Firms; c__Clostridia; o__Clostridiales; f__Lachnospiraceae; g__Blautia; s__	Firms; c__Clostridia; o__Clostridiales; f__Ruminococcaceae; g__; s__	0.36034	M01
208479	4045886	0.00569943	positive	Firms; c__Clostridia; o__Clostridiales; f__Ruminococcaceae; g__; s__	Bacts; c__Bacteroidia; o__Bacteroidales; f__[Odoribacteraceae]; g__Butyricimonas; s__	0.82113	M01
208479	4467447	0.00039996	negative	Bacts; c__Bacteroidia; o__Bacteroidales; f__Bacteroidaceae; g__Bacteroides; s__	Bacts; c__Bacteroidia; o__Bacteroidales; f__[Odoribacteraceae]; g__Butyricimonas; s__	0.36402	M01
208479	4327141	0.00389961	positive	Firms; c__Clostridia; o__Clostridiales; f__Lachnospiraceae; g__Blautia; s__	Bacts; c__Bacteroidia; o__Bacteroidales; f__[Odoribacteraceae]; g__Butyricimonas; s__	0.81719	M01
208479	4478815	0.00279972	positive	Firms; c__Clostridia; o__Clostridiales; f__Lachnospiraceae; g__Coprococcus; s__	Bacts; c__Bacteroidia; o__Bacteroidales; f__[Odoribacteraceae]; g__Butyricimonas; s__	0.69231	M01
208479	4447072	0.0001	negative	Bacts; c__Bacteroidia; o__Bacteroidales; f__Bacteroidaceae; g__Bacteroides; s__	Bacts; c__Bacteroidia; o__Bacteroidales; f__[Odoribacteraceae]; g__Butyricimonas; s__	0.37411	M01
208479	4477861	0.00539946	negative	Bacts; c__Bacteroidia; o__Bacteroidales; f__Bacteroidaceae; g__Bacteroides; s__	Bacts; c__Bacteroidia; o__Bacteroidales; f__[Odoribacteraceae]; g__Butyricimonas; s__	0.32809	M01
311947	3907189	0.00229977	positive	Firms; c__Clostridia; o__Clostridiales; f__Lachnospiraceae; g__; s__	Firms; c__Clostridia; o__Clostridiales; f__Ruminococcaceae; g__; s__	0.5934	M01
315846	4468234	0.0029997	negative	Bacts; c__Bacteroidia; o__Bacteroidales; f__Bacteroidaceae; g__Bacteroides; s__	Bacts; c__Bacteroidia; o__Bacteroidales; f__[Barnesiellaceae]; g__; s__	0.51754	M01
315846	176312	0.00169983	positive	Firms; c__Clostridia; o__Clostridiales; f__; g__; s__	Bacts; c__Bacteroidia; o__Bacteroidales; f__[Barnesiellaceae]; g__; s__	0.46367	M01
315846	4477861	0.00119988	negative	Bacts; c__Bacteroidia; o__Bacteroidales; f__Bacteroidaceae; g__Bacteroides; s__	Bacts; c__Bacteroidia; o__Bacteroidales; f__[Barnesiellaceae]; g__; s__	0.4608	M01
359872	28218	0.00969903	positive	Firms; c__Clostridia; o__Clostridiales; f__Lachnospiraceae; g__Blautia; s__	Proteos; c__Deltaproteobacteria; o__Desulfovibrionales; f__Desulfovibrionaceae; g__Bilophila; s__	0.52872	M01
359872	125624	0.00029997	positive	Firms; c__Clostridia; o__Clostridiales; f__Lachnospiraceae; g__; s__	Proteos; c__Deltaproteobacteria; o__Desulfovibrionales; f__Desulfovibrionaceae; g__Bilophila; s__	0.47565	M01
359872	3537197	0.00949905	positive	Firms; c__Clostridia; o__Clostridiales; f__Lachnospiraceae; g__Anaerostipes; s__	Proteos; c__Deltaproteobacteria; o__Desulfovibrionales; f__Desulfovibrionaceae; g__Bilophila; s__	0.41379	M01
528865	3609545	3.33e-05	positive	Firms; c__Clostridia; o__Clostridiales; f__; g__; s__	Bacts; c__Bacteroidia; o__Bacteroidales; f__Prevotellaceae; g__Prevotella; s__	1.00033	M01
528865	4478815	0.00529947	positive	Firms; c__Clostridia; o__Clostridiales; f__Lachnospiraceae; g__Coprococcus; s__	Bacts; c__Bacteroidia; o__Bacteroidales; f__Prevotellaceae; g__Prevotella; s__	0.96666	M01
528865	28218	0	positive	Firms; c__Clostridia; o__Clostridiales; f__Lachnospiraceae; g__Blautia; s__	Bacts; c__Bacteroidia; o__Bacteroidales; f__Prevotellaceae; g__Prevotella; s__	1.03143	M01
528865	4481613	0.00959904	positive	Acts; c__Coriobacteriia; o__Coriobacteriales; f__Coriobacteriaceae; g__Collinsella; s__aerofaciens	Bacts; c__Bacteroidia; o__Bacteroidales; f__Prevotellaceae; g__Prevotella; s__	1.21726	M01
528865	4447072	0.00159984	negative	Bacts; c__Bacteroidia; o__Bacteroidales; f__Bacteroidaceae; g__Bacteroides; s__	Bacts; c__Bacteroidia; o__Bacteroidales; f__Prevotellaceae; g__Prevotella; s__	1.00814	M01
528865	4476527	0.00149985	negative	Firms; c__Clostridia; o__Clostridiales; f__Ruminococcaceae; g__Faecalibacterium; s__prausnitzii	Bacts; c__Bacteroidia; o__Bacteroidales; f__Prevotellaceae; g__Prevotella; s__	1.19439	M01
528865	4328550	1.43e-05	positive	Firms; c__Clostridia; o__Clostridiales; f__Lachnospiraceae; g__Blautia; s__	Bacts; c__Bacteroidia; o__Bacteroidales; f__Prevotellaceae; g__Prevotella; s__	1.02817	M01
528865	3907189	2.5e-05	negative	Firms; c__Clostridia; o__Clostridiales; f__Lachnospiraceae; g__; s__	Bacts; c__Bacteroidia; o__Bacteroidales; f__Prevotellaceae; g__Prevotella; s__	1.02614	M01
528865	4346675	0.00089991	positive	Firms; c__Clostridia; o__Clostridiales; f__Ruminococcaceae; g__; s__	Bacts; c__Bacteroidia; o__Bacteroidales; f__Prevotellaceae; g__Prevotella; s__	1.24392	M01
528865	125624	0.00019998	positive	Firms; c__Clostridia; o__Clostridiales; f__Lachnospiraceae; g__; s__	Bacts; c__Bacteroidia; o__Bacteroidales; f__Prevotellaceae; g__Prevotella; s__	0.97836	M01
528865	3537197	0.00189981	positive	Firms; c__Clostridia; o__Clostridiales; f__Lachnospiraceae; g__Anaerostipes; s__	Bacts; c__Bacteroidia; o__Bacteroidales; f__Prevotellaceae; g__Prevotella; s__	0.9165	M01
528865	4365130	0.00839916	negative	Bacts; c__Bacteroidia; o__Bacteroidales; f__Porphyromonadaceae; g__Parabacteroides; s__distasonis	Bacts; c__Bacteroidia; o__Bacteroidales; f__Prevotellaceae; g__Prevotella; s__	0.96482	M01
528865	4468234	0.00139986	negative	Bacts; c__Bacteroidia; o__Bacteroidales; f__Bacteroidaceae; g__Bacteroides; s__	Bacts; c__Bacteroidia; o__Bacteroidales; f__Prevotellaceae; g__Prevotella; s__	1.01886	M01
528865	1142029	0.00029997	positive	Acts; c__Actinobacteria; o__Bifidobacteriales; f__Bifidobacteriaceae; g__Bifidobacterium; s__	Bacts; c__Bacteroidia; o__Bacteroidales; f__Prevotellaceae; g__Prevotella; s__	1.26459	M01
528865	4327141	0.00049995	positive	Firms; c__Clostridia; o__Clostridiales; f__Lachnospiraceae; g__Blautia; s__	Bacts; c__Bacteroidia; o__Bacteroidales; f__Prevotellaceae; g__Prevotella; s__	1.09154	M01
798581	211720	0.00919908	negative	Proteos; c__Alphaproteobacteria; o__RF32; f__; g__; s__	Firms; c__Clostridia; o__Clostridiales; f__Ruminococcaceae; g__Ruminococcus; s__bromii	0.59969	M02
798581	4143073	0.00229977	negative	Firms; c__Clostridia; o__Clostridiales; f__; g__; s__	Firms; c__Clostridia; o__Clostridiales; f__Ruminococcaceae; g__Ruminococcus; s__bromii	0.3988	F01
798581	4306262	0.00439956	positive	Verrs; c__Verrucomicrobiae; o__Verrucomicrobiales; f__Verrucomicrobiaceae; g__Akkermansia; s__muciniphila	Firms; c__Clostridia; o__Clostridiales; f__Ruminococcaceae; g__Ruminococcus; s__bromii	0.61425	F01
841635	4476527	0.00109989	negative	Firms; c__Clostridia; o__Clostridiales; f__Ruminococcaceae; g__Faecalibacterium; s__prausnitzii	Proteos; c__Betaproteobacteria; o__Burkholderiales; f__Alcaligenaceae; g__Sutterella; s__	0.91299	M01
841635	4481613	0.00239976	positive	Acts; c__Coriobacteriia; o__Coriobacteriales; f__Coriobacteriaceae; g__Collinsella; s__aerofaciens	Proteos; c__Betaproteobacteria; o__Burkholderiales; f__Alcaligenaceae; g__Sutterella; s__	0.84516	M01
841635	28218	2.5e-05	positive	Firms; c__Clostridia; o__Clostridiales; f__Lachnospiraceae; g__Blautia; s__	Proteos; c__Betaproteobacteria; o__Burkholderiales; f__Alcaligenaceae; g__Sutterella; s__	0.75003	M01
841635	4328550	0.0001	positive	Firms; c__Clostridia; o__Clostridiales; f__Lachnospiraceae; g__Blautia; s__	Proteos; c__Betaproteobacteria; o__Burkholderiales; f__Alcaligenaceae; g__Sutterella; s__	0.74677	M01
841635	181432	0.00919908	negative	Bacts; c__Bacteroidia; o__Bacteroidales; f__[Paraprevotellaceae]; g__Paraprevotella; s__	Proteos; c__Betaproteobacteria; o__Burkholderiales; f__Alcaligenaceae; g__Sutterella; s__	0.75417	M01
841635	4346675	0.00169983	positive	Firms; c__Clostridia; o__Clostridiales; f__Ruminococcaceae; g__; s__	Proteos; c__Betaproteobacteria; o__Burkholderiales; f__Alcaligenaceae; g__Sutterella; s__	0.96252	M01
841635	3907189	0	negative	Firms; c__Clostridia; o__Clostridiales; f__Lachnospiraceae; g__; s__	Proteos; c__Betaproteobacteria; o__Burkholderiales; f__Alcaligenaceae; g__Sutterella; s__	0.74474	M01
841635	4327141	0.00579942	positive	Firms; c__Clostridia; o__Clostridiales; f__Lachnospiraceae; g__Blautia; s__	Proteos; c__Betaproteobacteria; o__Burkholderiales; f__Alcaligenaceae; g__Sutterella; s__	0.81014	M01
841635	3609545	0.009999	positive	Firms; c__Clostridia; o__Clostridiales; f__; g__; s__	Proteos; c__Betaproteobacteria; o__Burkholderiales; f__Alcaligenaceae; g__Sutterella; s__	0.71893	M01
841635	1142029	0.0019998	positive	Acts; c__Actinobacteria; o__Bifidobacteriales; f__Bifidobacteriaceae; g__Bifidobacterium; s__	Proteos; c__Betaproteobacteria; o__Burkholderiales; f__Alcaligenaceae; g__Sutterella; s__	0.85575	M01
841635	125624	0.00069993	positive	Firms; c__Clostridia; o__Clostridiales; f__Lachnospiraceae; g__; s__	Proteos; c__Betaproteobacteria; o__Burkholderiales; f__Alcaligenaceae; g__Sutterella; s__	0.69696	M01
841635	4468234	0.00589941	negative	Bacts; c__Bacteroidia; o__Bacteroidales; f__Bacteroidaceae; g__Bacteroides; s__	Proteos; c__Betaproteobacteria; o__Burkholderiales; f__Alcaligenaceae; g__Sutterella; s__	0.888	M01
846127	125624	0.0089991	positive	Firms; c__Clostridia; o__Clostridiales; f__Lachnospiraceae; g__; s__	Bacts; c__Bacteroidia; o__Bacteroidales; f__Porphyromonadaceae; g__Parabacteroides; s__	0.54744	M01
846127	4447072	0.00049995	negative	Bacts; c__Bacteroidia; o__Bacteroidales; f__Bacteroidaceae; g__Bacteroides; s__	Bacts; c__Bacteroidia; o__Bacteroidales; f__Porphyromonadaceae; g__Parabacteroides; s__	0.1574	M01
846127	4468234	0.00339966	negative	Bacts; c__Bacteroidia; o__Bacteroidales; f__Bacteroidaceae; g__Bacteroides; s__	Bacts; c__Bacteroidia; o__Bacteroidales; f__Porphyromonadaceae; g__Parabacteroides; s__	0.16812	M01
846127	4479397	0.00069993	negative	Bacts; c__Bacteroidia; o__Bacteroidales; f__Bacteroidaceae; g__Bacteroides; s__fragilis	Bacts; c__Bacteroidia; o__Bacteroidales; f__Porphyromonadaceae; g__Parabacteroides; s__	0.1656	M01
846127	4328550	0.00529947	positive	Firms; c__Clostridia; o__Clostridiales; f__Lachnospiraceae; g__Blautia; s__	Bacts; c__Bacteroidia; o__Bacteroidales; f__Porphyromonadaceae; g__Parabacteroides; s__	0.59725	M01
1504042	125624	0.00779922	negative	Firms; c__Clostridia; o__Clostridiales; f__Lachnospiraceae; g__; s__	Firms; c__Clostridia; o__Clostridiales; f__Ruminococcaceae; g__Oscillospira; s__	0.42995	F01
1803030	4426438	0.00959904	negative	Firms; c__Clostridia; o__Clostridiales; f__Ruminococcaceae; g__; s__	Firms; c__Clostridia; o__Clostridiales; f__Lachnospiraceae; g__Coprococcus; s__	0.4286	M01
1803030	4447950	0.00739926	positive	Bacts; c__Bacteroidia; o__Bacteroidales; f__Bacteroidaceae; g__Bacteroides; s__	Firms; c__Clostridia; o__Clostridiales; f__Lachnospiraceae; g__Coprococcus; s__	0.48669	M01
1803030	4478125	0.00459954	negative	Firms; c__Clostridia; o__Clostridiales; f__Ruminococcaceae; g__Faecalibacterium; s__prausnitzii	Firms; c__Clostridia; o__Clostridiales; f__Lachnospiraceae; g__Coprococcus; s__	0.40877	M01
1803030	2339949	0.00069993	negative	Firms; c__Clostridia; o__Clostridiales; f__Lachnospiraceae; g__[Ruminococcus]; s__gnavus	Firms; c__Clostridia; o__Clostridiales; f__Lachnospiraceae; g__Coprococcus; s__	0.11815	M01
1803030	4242681	0.00639936	negative	Firms; c__Clostridia; o__Clostridiales; f__Lachnospiraceae; g__Dorea; s__	Firms; c__Clostridia; o__Clostridiales; f__Lachnospiraceae; g__Coprococcus; s__	0.16547	M01
2407149	4217963	0.00809919	negative	Firms; c__Clostridia; o__Clostridiales; f__Lachnospiraceae; g__; s__	Firms; c__Clostridia; o__Clostridiales; f__Lachnospiraceae; g__Lachnospira; s__	0.18284	M01
2407149	3931537	0.0001	negative	Firms; c__Clostridia; o__Clostridiales; f__Clostridiaceae; g__Clostridium; s__	Firms; c__Clostridia; o__Clostridiales; f__Lachnospiraceae; g__Lachnospira; s__	0.2735	M01
2582660	4468234	0.00429957	positive	Bacts; c__Bacteroidia; o__Bacteroidales; f__Bacteroidaceae; g__Bacteroides; s__	Firms; c__Clostridia; o__Clostridiales; f__Lachnospiraceae; g__Blautia; s__	0.61878	M01
2582660	4300690	0.00279972	negative	Firms; c__Clostridia; o__Clostridiales; f__Ruminococcaceae; g__; s__	Firms; c__Clostridia; o__Clostridiales; f__Lachnospiraceae; g__Blautia; s__	0.59933	M02
2582660	211720	0.00269973	negative	Proteos; c__Alphaproteobacteria; o__RF32; f__; g__; s__	Firms; c__Clostridia; o__Clostridiales; f__Lachnospiraceae; g__Blautia; s__	0.5751	M02
3236435	311947	0.00019998	negative	Firms; c__Clostridia; o__Clostridiales; f__Ruminococcaceae; g__; s__	Firms; c__Clostridia; o__Clostridiales; f__Ruminococcaceae; g__; s__	0.00912	F01
3236435	4426438	2e-05	negative	Firms; c__Clostridia; o__Clostridiales; f__Ruminococcaceae; g__; s__	Firms; c__Clostridia; o__Clostridiales; f__Ruminococcaceae; g__; s__	0.07117	F01
3236435	4423553	0.00039996	negative	Firms; c__Clostridia; o__Clostridiales; f__Ruminococcaceae; g__; s__	Firms; c__Clostridia; o__Clostridiales; f__Ruminococcaceae; g__; s__	0.21941	F01
3236435	360890	0.00279972	negative	Firms; c__Clostridia; o__Clostridiales; f__; g__; s__	Firms; c__Clostridia; o__Clostridiales; f__Ruminococcaceae; g__; s__	0.86932	F01
3398712	311947	0.00339966	positive	Firms; c__Clostridia; o__Clostridiales; f__Ruminococcaceae; g__; s__	Firms; c__Clostridia; o__Clostridiales; f__Lachnospiraceae; g__; s__	0.59392	M01
3581686	3931537	0.00089991	negative	Firms; c__Clostridia; o__Clostridiales; f__Clostridiaceae; g__Clostridium; s__	Firms; c__Clostridia; o__Clostridiales; f__Lachnospiraceae; g__Lachnospira; s__	0.23595	M01
3609545	211720	0.00269973	negative	Proteos; c__Alphaproteobacteria; o__RF32; f__; g__; s__	Firms; c__Clostridia; o__Clostridiales; f__; g__; s__	0.55509	M02
3609545	2771899	0.0009999	negative	Firms; c__Clostridia; o__Clostridiales; f__Ruminococcaceae; g__; s__	Firms; c__Clostridia; o__Clostridiales; f__; g__; s__	0.28152	M02
3609545	4447950	0.00549945	positive	Bacts; c__Bacteroidia; o__Bacteroidales; f__Bacteroidaceae; g__Bacteroides; s__	Firms; c__Clostridia; o__Clostridiales; f__; g__; s__	0.57795	M01
3609545	4300690	0.00029997	negative	Firms; c__Clostridia; o__Clostridiales; f__Ruminococcaceae; g__; s__	Firms; c__Clostridia; o__Clostridiales; f__; g__; s__	0.57932	M02
3609545	4481131	0.00669933	negative	Firms; c__Clostridia; o__Clostridiales; f__Ruminococcaceae; g__Faecalibacterium; s__prausnitzii	Firms; c__Clostridia; o__Clostridiales; f__; g__; s__	0.51777	M02
3609545	173876	0.00289971	negative	Firms; c__Clostridia; o__Clostridiales; f__; g__; s__	Firms; c__Clostridia; o__Clostridiales; f__; g__; s__	0.57016	M02
3708846	4301511	0.00619938	positive	Firms; c__Clostridia; o__Clostridiales; f__; g__; s__	Firms; c__Clostridia; o__Clostridiales; f__; g__; s__	0.60156	M01
3708846	4468234	1.67e-05	negative	Bacts; c__Bacteroidia; o__Bacteroidales; f__Bacteroidaceae; g__Bacteroides; s__	Firms; c__Clostridia; o__Clostridiales; f__; g__; s__	0.65925	M01
3708846	1142029	0.00329967	positive	Acts; c__Actinobacteria; o__Bifidobacteriales; f__Bifidobacteriaceae; g__Bifidobacterium; s__	Firms; c__Clostridia; o__Clostridiales; f__; g__; s__	0.75444	M01
3708846	181432	0.0001	negative	Bacts; c__Bacteroidia; o__Bacteroidales; f__[Paraprevotellaceae]; g__Paraprevotella; s__	Firms; c__Clostridia; o__Clostridiales; f__; g__; s__	0.52542	M01
3708846	4481613	0.00019998	positive	Acts; c__Coriobacteriia; o__Coriobacteriales; f__Coriobacteriaceae; g__Collinsella; s__aerofaciens	Firms; c__Clostridia; o__Clostridiales; f__; g__; s__	0.70711	M01
3708846	4328550	0.00369963	positive	Firms; c__Clostridia; o__Clostridiales; f__Lachnospiraceae; g__Blautia; s__	Firms; c__Clostridia; o__Clostridiales; f__; g__; s__	0.41284	M01
3708846	185420	0.00339966	negative	Bacts; c__Bacteroidia; o__Bacteroidales; f__Bacteroidaceae; g__Bacteroides; s__	Firms; c__Clostridia; o__Clostridiales; f__; g__; s__	0.40901	M01
3708846	4143073	0.00779922	positive	Firms; c__Clostridia; o__Clostridiales; f__; g__; s__	Firms; c__Clostridia; o__Clostridiales; f__; g__; s__	0.41468	M01
3708846	4476527	0.00729927	negative	Firms; c__Clostridia; o__Clostridiales; f__Ruminococcaceae; g__Faecalibacterium; s__prausnitzii	Firms; c__Clostridia; o__Clostridiales; f__; g__; s__	0.54526	M01
3708846	4447950	0.00759924	negative	Bacts; c__Bacteroidia; o__Bacteroidales; f__Bacteroidaceae; g__Bacteroides; s__	Firms; c__Clostridia; o__Clostridiales; f__; g__; s__	0.63843	M01
3708846	3907189	0.0001	negative	Firms; c__Clostridia; o__Clostridiales; f__Lachnospiraceae; g__; s__	Firms; c__Clostridia; o__Clostridiales; f__; g__; s__	0.41081	M01
3708846	4447072	0.0001	negative	Bacts; c__Bacteroidia; o__Bacteroidales; f__Bacteroidaceae; g__Bacteroides; s__	Firms; c__Clostridia; o__Clostridiales; f__; g__; s__	0.64853	M01
3907189	4447950	0.00689931	negative	Bacts; c__Bacteroidia; o__Bacteroidales; f__Bacteroidaceae; g__Bacteroides; s__	Firms; c__Clostridia; o__Clostridiales; f__Lachnospiraceae; g__; s__	0.60376	M01
3907189	4476527	0.0001	negative	Firms; c__Clostridia; o__Clostridiales; f__Ruminococcaceae; g__Faecalibacterium; s__prausnitzii	Firms; c__Clostridia; o__Clostridiales; f__Lachnospiraceae; g__; s__	0.54439	M01
3907189	4328550	0.00049995	positive	Firms; c__Clostridia; o__Clostridiales; f__Lachnospiraceae; g__Blautia; s__	Firms; c__Clostridia; o__Clostridiales; f__Lachnospiraceae; g__; s__	0.14305	F01
3907189	4426438	0.00389961	positive	Firms; c__Clostridia; o__Clostridiales; f__Ruminococcaceae; g__; s__	Firms; c__Clostridia; o__Clostridiales; f__Lachnospiraceae; g__; s__	0.54567	M01
3907189	2582660	0.00129987	positive	Firms; c__Clostridia; o__Clostridiales; f__Lachnospiraceae; g__Blautia; s__	Firms; c__Clostridia; o__Clostridiales; f__Lachnospiraceae; g__; s__	0.13522	M01
3907189	315846	0.00169983	negative	Bacts; c__Bacteroidia; o__Bacteroidales; f__[Barnesiellaceae]; g__; s__	Firms; c__Clostridia; o__Clostridiales; f__Lachnospiraceae; g__; s__	0.52482	M01
3907189	4453609	0.0019998	negative	Bacts; c__Bacteroidia; o__Bacteroidales; f__Rikenellaceae; g__; s__	Firms; c__Clostridia; o__Clostridiales; f__Lachnospiraceae; g__; s__	0.40114	M01
3907189	1142029	0.00019998	positive	Acts; c__Actinobacteria; o__Bifidobacteriales; f__Bifidobacteriaceae; g__Bifidobacterium; s__	Firms; c__Clostridia; o__Clostridiales; f__Lachnospiraceae; g__; s__	0.71977	M01
3907189	2056702	0.00889911	negative	Firms; c__Clostridia; o__Clostridiales; f__Ruminococcaceae; g__; s__	Firms; c__Clostridia; o__Clostridiales; f__Lachnospiraceae; g__; s__	0.29756	F01
3907189	176312	0.00849915	positive	Firms; c__Clostridia; o__Clostridiales; f__; g__; s__	Firms; c__Clostridia; o__Clostridiales; f__Lachnospiraceae; g__; s__	0.22527	M01
3907189	4476780	0.00039996	negative	Bacts; c__Bacteroidia; o__Bacteroidales; f__Rikenellaceae; g__; s__	Firms; c__Clostridia; o__Clostridiales; f__Lachnospiraceae; g__; s__	0.33651	M01
4045886	185420	0.00819918	positive	Bacts; c__Bacteroidia; o__Bacteroidales; f__Bacteroidaceae; g__Bacteroides; s__	Firms; c__Clostridia; o__Clostridiales; f__Ruminococcaceae; g__; s__	0.44368	M01
4045886	4476780	0.00049995	positive	Bacts; c__Bacteroidia; o__Bacteroidales; f__Rikenellaceae; g__; s__	Firms; c__Clostridia; o__Clostridiales; f__Ruminococcaceae; g__; s__	0.40585	M01
4045886	4453609	0.00889911	positive	Bacts; c__Bacteroidia; o__Bacteroidales; f__Rikenellaceae; g__; s__	Firms; c__Clostridia; o__Clostridiales; f__Ruminococcaceae; g__; s__	0.47048	M01
4144205	4476780	0.00329967	negative	Bacts; c__Bacteroidia; o__Bacteroidales; f__Rikenellaceae; g__; s__	Firms; c__Clostridia; o__Clostridiales; f__Lachnospiraceae; g__; s__	0.37172	M01
4194837	4478815	0.00739926	positive	Firms; c__Clostridia; o__Clostridiales; f__Lachnospiraceae; g__Coprococcus; s__	Firms; c__Clostridia; o__Clostridiales; f__Lachnospiraceae; g__Coprococcus; s__	0.12225	M01
4194837	186321	0.00439956	negative	Firms; c__Clostridia; o__Clostridiales; f__Ruminococcaceae; g__; s__	Firms; c__Clostridia; o__Clostridiales; f__Lachnospiraceae; g__Coprococcus; s__	0.249	M01
4194837	2339949	0.00359964	negative	Firms; c__Clostridia; o__Clostridiales; f__Lachnospiraceae; g__[Ruminococcus]; s__gnavus	Firms; c__Clostridia; o__Clostridiales; f__Lachnospiraceae; g__Coprococcus; s__	0.14449	M01
4194837	3931537	0.00369963	negative	Firms; c__Clostridia; o__Clostridiales; f__Clostridiaceae; g__Clostridium; s__	Firms; c__Clostridia; o__Clostridiales; f__Lachnospiraceae; g__Coprococcus; s__	0.2159	M01
4194837	4045886	0.00459954	positive	Firms; c__Clostridia; o__Clostridiales; f__Ruminococcaceae; g__; s__	Firms; c__Clostridia; o__Clostridiales; f__Lachnospiraceae; g__Coprococcus; s__	0.25135	M01
4217963	4300690	3.33e-05	negative	Firms; c__Clostridia; o__Clostridiales; f__Ruminococcaceae; g__; s__	Firms; c__Clostridia; o__Clostridiales; f__Lachnospiraceae; g__; s__	0.55326	M02
4217963	145236	0.00109989	negative	Firms; c__Clostridia; o__Clostridiales; f__Christensenellaceae; g__; s__	Firms; c__Clostridia; o__Clostridiales; f__Lachnospiraceae; g__; s__	0.42042	M02
4217963	211720	0.00429957	negative	Proteos; c__Alphaproteobacteria; o__RF32; f__; g__; s__	Firms; c__Clostridia; o__Clostridiales; f__Lachnospiraceae; g__; s__	0.52903	M02
4242681	2407149	0.00619938	positive	Firms; c__Clostridia; o__Clostridiales; f__Lachnospiraceae; g__Lachnospira; s__	Firms; c__Clostridia; o__Clostridiales; f__Lachnospiraceae; g__Dorea; s__	0.24451	M01
4242681	125624	0.00169983	negative	Firms; c__Clostridia; o__Clostridiales; f__Lachnospiraceae; g__; s__	Firms; c__Clostridia; o__Clostridiales; f__Lachnospiraceae; g__Dorea; s__	0.12326	M01
4308835	4327141	0.00539946	negative	Firms; c__Clostridia; o__Clostridiales; f__Lachnospiraceae; g__Blautia; s__	Firms; c__Clostridia; o__Clostridiales; f__Ruminococcaceae; g__; s__	0.40948	F01
4308835	2771899	0.00589941	negative	Firms; c__Clostridia; o__Clostridiales; f__Ruminococcaceae; g__; s__	Firms; c__Clostridia; o__Clostridiales; f__Ruminococcaceae; g__; s__	0.07821	M02
4308835	4300690	0.00619938	negative	Firms; c__Clostridia; o__Clostridiales; f__Ruminococcaceae; g__; s__	Firms; c__Clostridia; o__Clostridiales; f__Ruminococcaceae; g__; s__	0.53927	M02
4308835	145236	0.00129987	negative	Firms; c__Clostridia; o__Clostridiales; f__Christensenellaceae; g__; s__	Firms; c__Clostridia; o__Clostridiales; f__Ruminococcaceae; g__; s__	0.44023	M02
4308835	2056702	0.00269973	negative	Firms; c__Clostridia; o__Clostridiales; f__Ruminococcaceae; g__; s__	Firms; c__Clostridia; o__Clostridiales; f__Ruminococcaceae; g__; s__	0.06844	F01
4308835	1504042	0.00389961	negative	Firms; c__Clostridia; o__Clostridiales; f__Ruminococcaceae; g__Oscillospira; s__	Firms; c__Clostridia; o__Clostridiales; f__Ruminococcaceae; g__; s__	0.19057	F01
4327141	4476780	0.00119988	positive	Bacts; c__Bacteroidia; o__Bacteroidales; f__Rikenellaceae; g__; s__	Firms; c__Clostridia; o__Clostridiales; f__Lachnospiraceae; g__Blautia; s__	0.40191	M01
4327141	211720	0.00089991	negative	Proteos; c__Alphaproteobacteria; o__RF32; f__; g__; s__	Firms; c__Clostridia; o__Clostridiales; f__Lachnospiraceae; g__Blautia; s__	0.6463	M02
4327141	528865	0.00869913	positive	Bacts; c__Bacteroidia; o__Bacteroidales; f__Prevotellaceae; g__Prevotella; s__	Firms; c__Clostridia; o__Clostridiales; f__Lachnospiraceae; g__Blautia; s__	1.09154	M01
4327141	4300690	0.00019998	negative	Firms; c__Clostridia; o__Clostridiales; f__Ruminococcaceae; g__; s__	Firms; c__Clostridia; o__Clostridiales; f__Lachnospiraceae; g__Blautia; s__	0.67053	M02
4327141	4453609	0.00549945	positive	Bacts; c__Bacteroidia; o__Bacteroidales; f__Rikenellaceae; g__; s__	Firms; c__Clostridia; o__Clostridiales; f__Lachnospiraceae; g__Blautia; s__	0.46654	M01
4328550	4300690	0.00079992	negative	Firms; c__Clostridia; o__Clostridiales; f__Ruminococcaceae; g__; s__	Firms; c__Clostridia; o__Clostridiales; f__Lachnospiraceae; g__Blautia; s__	0.60716	M02
4328550	2771899	0.00329967	negative	Firms; c__Clostridia; o__Clostridiales; f__Ruminococcaceae; g__; s__	Firms; c__Clostridia; o__Clostridiales; f__Lachnospiraceae; g__Blautia; s__	0.30936	M02
4328550	211720	0.00019998	negative	Proteos; c__Alphaproteobacteria; o__RF32; f__; g__; s__	Firms; c__Clostridia; o__Clostridiales; f__Lachnospiraceae; g__Blautia; s__	0.58293	M02
4328550	145236	0.00139986	negative	Firms; c__Clostridia; o__Clostridiales; f__Christensenellaceae; g__; s__	Firms; c__Clostridia; o__Clostridiales; f__Lachnospiraceae; g__Blautia; s__	0.47432	M02
4346675	4481613	0.00479952	negative	Acts; c__Coriobacteriia; o__Coriobacteriales; f__Coriobacteriaceae; g__Collinsella; s__aerofaciens	Firms; c__Clostridia; o__Clostridiales; f__Ruminococcaceae; g__; s__	0.89022	M01
4346675	4476527	0.00869913	positive	Firms; c__Clostridia; o__Clostridiales; f__Ruminococcaceae; g__Faecalibacterium; s__prausnitzii	Firms; c__Clostridia; o__Clostridiales; f__Ruminococcaceae; g__; s__	0.14183	M01
4346675	4301511	0.00589941	negative	Firms; c__Clostridia; o__Clostridiales; f__; g__; s__	Firms; c__Clostridia; o__Clostridiales; f__Ruminococcaceae; g__; s__	0.78467	M01
4365130	4479397	5e-05	negative	Bacts; c__Bacteroidia; o__Bacteroidales; f__Bacteroidaceae; g__Bacteroides; s__fragilis	Bacts; c__Bacteroidia; o__Bacteroidales; f__Porphyromonadaceae; g__Parabacteroides; s__distasonis	0.14092	M01
4365130	528865	0.00339966	negative	Bacts; c__Bacteroidia; o__Bacteroidales; f__Prevotellaceae; g__Prevotella; s__	Bacts; c__Bacteroidia; o__Bacteroidales; f__Porphyromonadaceae; g__Parabacteroides; s__distasonis	0.96482	M01
4365130	185420	0.00819918	negative	Bacts; c__Bacteroidia; o__Bacteroidales; f__Bacteroidaceae; g__Bacteroides; s__	Bacts; c__Bacteroidia; o__Bacteroidales; f__Porphyromonadaceae; g__Parabacteroides; s__distasonis	0.38782	M01
4378081	4447072	0.00029997	negative	Bacts; c__Bacteroidia; o__Bacteroidales; f__Bacteroidaceae; g__Bacteroides; s__	Bacts; c__Bacteroidia; o__Bacteroidales; f__Bacteroidaceae; g__Bacteroides; s__	0.03793	M01
4378081	4447950	0.00729927	negative	Bacts; c__Bacteroidia; o__Bacteroidales; f__Bacteroidaceae; g__Bacteroides; s__	Bacts; c__Bacteroidia; o__Bacteroidales; f__Bacteroidaceae; g__Bacteroides; s__	0.02783	M01
4378081	4365130	0.00819918	negative	Bacts; c__Bacteroidia; o__Bacteroidales; f__Porphyromonadaceae; g__Parabacteroides; s__distasonis	Bacts; c__Bacteroidia; o__Bacteroidales; f__Bacteroidaceae; g__Bacteroides; s__	0.11377	M01
4423553	183829	0.00479952	negative	Firms; c__Clostridia; o__Clostridiales; f__Ruminococcaceae; g__; s__	Firms; c__Clostridia; o__Clostridiales; f__Ruminococcaceae; g__; s__	0.1132	F01
4423553	2339949	0.00809919	negative	Firms; c__Clostridia; o__Clostridiales; f__Lachnospiraceae; g__[Ruminococcus]; s__gnavus	Firms; c__Clostridia; o__Clostridiales; f__Ruminococcaceae; g__; s__	0.41529	F01
4423553	4217963	0.00669933	negative	Firms; c__Clostridia; o__Clostridiales; f__Lachnospiraceae; g__; s__	Firms; c__Clostridia; o__Clostridiales; f__Ruminococcaceae; g__; s__	0.40094	F01
4423553	176312	0.00989901	negative	Firms; c__Clostridia; o__Clostridiales; f__; g__; s__	Firms; c__Clostridia; o__Clostridiales; f__Ruminococcaceae; g__; s__	0.39166	F01
4434579	145236	0.00029997	negative	Firms; c__Clostridia; o__Clostridiales; f__Christensenellaceae; g__; s__	Bacts; c__Bacteroidia; o__Bacteroidales; f__Prevotellaceae; g__Prevotella; s__	0.93965	M02
4434579	2771899	0.00569943	negative	Firms; c__Clostridia; o__Clostridiales; f__Ruminococcaceae; g__; s__	Bacts; c__Bacteroidia; o__Bacteroidales; f__Prevotellaceae; g__Prevotella; s__	0.87987	M02
4434579	3138798	0.00449955	negative	Firms; c__Clostridia; o__Clostridiales; f__Veillonellaceae; g__Phascolarctobacterium; s__	Bacts; c__Bacteroidia; o__Bacteroidales; f__Prevotellaceae; g__Prevotella; s__	1.09918	M02
4434579	4300690	0.00029997	negative	Firms; c__Clostridia; o__Clostridiales; f__Ruminococcaceae; g__; s__	Bacts; c__Bacteroidia; o__Bacteroidales; f__Prevotellaceae; g__Prevotella; s__	1.17767	M02
4434579	173876	0.00509949	negative	Firms; c__Clostridia; o__Clostridiales; f__; g__; s__	Bacts; c__Bacteroidia; o__Bacteroidales; f__Prevotellaceae; g__Prevotella; s__	1.06333	M02
4447072	4328550	0.00019998	positive	Firms; c__Clostridia; o__Clostridiales; f__Lachnospiraceae; g__Blautia; s__	Bacts; c__Bacteroidia; o__Bacteroidales; f__Bacteroidaceae; g__Bacteroides; s__	0.61589	F01
4447950	3709560	0.00489951	negative	Firms; c__Clostridia; o__Clostridiales; f__Lachnospiraceae; g__; s__	Bacts; c__Bacteroidia; o__Bacteroidales; f__Bacteroidaceae; g__Bacteroides; s__	0.57632	M01
4447950	311947	0.00649935	positive	Firms; c__Clostridia; o__Clostridiales; f__Ruminococcaceae; g__; s__	Bacts; c__Bacteroidia; o__Bacteroidales; f__Bacteroidaceae; g__Bacteroides; s__	0.82102	M01
4447950	4301511	0.00519948	positive	Firms; c__Clostridia; o__Clostridiales; f__; g__; s__	Bacts; c__Bacteroidia; o__Bacteroidales; f__Bacteroidaceae; g__Bacteroides; s__	0.68933	M01
4447950	4143073	0.00139986	positive	Firms; c__Clostridia; o__Clostridiales; f__; g__; s__	Bacts; c__Bacteroidia; o__Bacteroidales; f__Bacteroidaceae; g__Bacteroides; s__	0.60763	M01
4453609	181432	0.0001	negative	Bacts; c__Bacteroidia; o__Bacteroidales; f__[Paraprevotellaceae]; g__Paraprevotella; s__	Bacts; c__Bacteroidia; o__Bacteroidales; f__Rikenellaceae; g__; s__	0.33483	M01
4453609	4447072	0.00329967	negative	Bacts; c__Bacteroidia; o__Bacteroidales; f__Bacteroidaceae; g__Bacteroides; s__	Bacts; c__Bacteroidia; o__Bacteroidales; f__Rikenellaceae; g__; s__	0.45794	M01
4453609	4365130	0.00619938	negative	Bacts; c__Bacteroidia; o__Bacteroidales; f__Porphyromonadaceae; g__Parabacteroides; s__distasonis	Bacts; c__Bacteroidia; o__Bacteroidales; f__Rikenellaceae; g__; s__	0.41462	M01
4454586	311947	0.00829917	positive	Firms; c__Clostridia; o__Clostridiales; f__Ruminococcaceae; g__; s__	Bacts; c__Bacteroidia; o__Bacteroidales; f__[Odoribacteraceae]; g__Odoribacter; s__	0.92185	M01
4457872	4476780	0.00889911	negative	Bacts; c__Bacteroidia; o__Bacteroidales; f__Rikenellaceae; g__; s__	Bacts; c__Bacteroidia; o__Bacteroidales; f__Bacteroidaceae; g__Bacteroides; s__	0.40113	M01
4468234	3537197	0.00079992	positive	Firms; c__Clostridia; o__Clostridiales; f__Lachnospiraceae; g__Anaerostipes; s__	Bacts; c__Bacteroidia; o__Bacteroidales; f__Bacteroidaceae; g__Bacteroides; s__	0.51494	M01
4468234	4476780	0.00019998	negative	Bacts; c__Bacteroidia; o__Bacteroidales; f__Rikenellaceae; g__; s__	Bacts; c__Bacteroidia; o__Bacteroidales; f__Bacteroidaceae; g__Bacteroides; s__	0.40403	M01
4468234	3236435	0.00429957	negative	Firms; c__Clostridia; o__Clostridiales; f__Ruminococcaceae; g__; s__	Bacts; c__Bacteroidia; o__Bacteroidales; f__Bacteroidaceae; g__Bacteroides; s__	0.85064	F01
4474759	4300690	0.00389961	negative	Firms; c__Clostridia; o__Clostridiales; f__Ruminococcaceae; g__; s__	Bacts; c__Bacteroidia; o__Bacteroidales; f__[Paraprevotellaceae]; g__[Prevotella]; s__	0.93172	M02
4476527	4300690	0.00209979	negative	Firms; c__Clostridia; o__Clostridiales; f__Ruminococcaceae; g__; s__	Firms; c__Clostridia; o__Clostridiales; f__Ruminococcaceae; g__Faecalibacterium; s__prausnitzii	0.44056	M02
4476780	28218	0.00959904	positive	Firms; c__Clostridia; o__Clostridiales; f__Lachnospiraceae; g__Blautia; s__	Bacts; c__Bacteroidia; o__Bacteroidales; f__Rikenellaceae; g__; s__	0.3418	M01
4476780	4447072	0.00339966	negative	Bacts; c__Bacteroidia; o__Bacteroidales; f__Bacteroidaceae; g__Bacteroides; s__	Bacts; c__Bacteroidia; o__Bacteroidales; f__Rikenellaceae; g__; s__	0.39331	M01
4476780	4045886	0.00969903	positive	Firms; c__Clostridia; o__Clostridiales; f__Ruminococcaceae; g__; s__	Bacts; c__Bacteroidia; o__Bacteroidales; f__Rikenellaceae; g__; s__	0.40585	M01
4478815	110944	0.00119988	negative	Firms; c__Clostridia; o__Clostridiales; f__; g__; s__	Firms; c__Clostridia; o__Clostridiales; f__Lachnospiraceae; g__Coprococcus; s__	0.22431	M01
4478815	173851	0.00629937	positive	Firms; c__Clostridia; o__Clostridiales; f__Lachnospiraceae; g__; s__	Firms; c__Clostridia; o__Clostridiales; f__Lachnospiraceae; g__Coprococcus; s__	0.50693	F01
4481613	145236	0.00439956	negative	Firms; c__Clostridia; o__Clostridiales; f__Christensenellaceae; g__; s__	Acts; c__Coriobacteriia; o__Coriobacteriales; f__Coriobacteriaceae; g__Collinsella; s__aerofaciens	0.57271	M02
4481613	2771899	0	negative	Firms; c__Clostridia; o__Clostridiales; f__Ruminococcaceae; g__; s__	Acts; c__Coriobacteriia; o__Coriobacteriales; f__Coriobacteriaceae; g__Collinsella; s__aerofaciens	0.60363	M02
4481613	4468234	0.00019998	negative	Bacts; c__Bacteroidia; o__Bacteroidales; f__Bacteroidaceae; g__Bacteroides; s__	Acts; c__Coriobacteriia; o__Coriobacteriales; f__Coriobacteriaceae; g__Collinsella; s__aerofaciens	0.8157	M02
4481613	4478815	0.00059994	negative	Firms; c__Clostridia; o__Clostridiales; f__Lachnospiraceae; g__Coprococcus; s__	Acts; c__Coriobacteriia; o__Coriobacteriales; f__Coriobacteriaceae; g__Collinsella; s__aerofaciens	0.61296	F01
4481613	3236435	0.00449955	positive	Firms; c__Clostridia; o__Clostridiales; f__Ruminococcaceae; g__; s__	Acts; c__Coriobacteriia; o__Coriobacteriales; f__Coriobacteriaceae; g__Collinsella; s__aerofaciens	0.8985	F01
4481613	4453609	0.0049995	negative	Bacts; c__Bacteroidia; o__Bacteroidales; f__Rikenellaceae; g__; s__	Acts; c__Coriobacteriia; o__Coriobacteriales; f__Coriobacteriaceae; g__Collinsella; s__aerofaciens	0.59226	M02
4481613	1142029	0.00889911	negative	Acts; c__Actinobacteria; o__Bifidobacteriales; f__Bifidobacteriaceae; g__Bifidobacterium; s__	Acts; c__Coriobacteriia; o__Coriobacteriales; f__Coriobacteriaceae; g__Collinsella; s__aerofaciens	0.82019	M01
4481613	3138798	0.00239976	negative	Firms; c__Clostridia; o__Clostridiales; f__Veillonellaceae; g__Phascolarctobacterium; s__	Acts; c__Coriobacteriia; o__Coriobacteriales; f__Coriobacteriaceae; g__Collinsella; s__aerofaciens	0.73224	M02
4481613	4300690	0.00369963	negative	Firms; c__Clostridia; o__Clostridiales; f__Ruminococcaceae; g__; s__	Acts; c__Coriobacteriia; o__Coriobacteriales; f__Coriobacteriaceae; g__Collinsella; s__aerofaciens	0.90143	M02
4481613	4365130	0.00149985	negative	Bacts; c__Bacteroidia; o__Bacteroidales; f__Porphyromonadaceae; g__Parabacteroides; s__distasonis	Acts; c__Coriobacteriia; o__Coriobacteriales; f__Coriobacteriaceae; g__Collinsella; s__aerofaciens	0.76166	M02
